# Avocado-derived compounds alter lipid homeostasis and lipid droplets profile in *Caenorhabditis elegans*

**DOI:** 10.64898/2026.08.22.746425

**Authors:** Yamanappa Hunashal, Suma Gopinadhan, Raihanah Harion, Fathima S. Refai, Yasmine Moussa, Liaqat Ali, Kristin C. Gunsalus, Hala Zahreddine Fahs, Gennaro Esposito, Fabio Piano

## Abstract

**Background:** Natural compounds from avocado fruit (avocadene, avocadyne, and acetate derivatives) exhibit notable biological activity, although their molecular mechanisms remain unclear. The avocado-derived lipids exert potent nematocidal activity against several parasitic nematodes. In *Caenorhabditis elegans (C. elegans)*, those compounds caused concentration-dependent toxicity, impairing first stage larval growth, egg hatching, and adult survival. Treated worms exhibited impaired mitochondrial respiration, reduced oxygen consumption, and elevated reactive oxygen species. These effects suggest that avocado lipids disrupt mitochondrial function and lipid metabolism, in part by inhibiting acetyl-CoA carboxylase, the rate-limiting enzyme of fatty acid biosynthesis.

**Methods:** We investigated the effects of these compounds on the lipid profile of *C. elegans* and their association with endogenous lipid pools using NMR spectroscopy, click-chemistry-based fluorescence labeling, thin-layer chromatography (TLC), and microscopy.

**Results:** Lipidomic analysis of stage 4 larvae (L4) and embryos treated with avocadene acetate revealed increased lipid NMR signals. Fluorescence-assisted TLC and NMR further suggested that avocadyne preferentially associates with triglyceride-linked fatty acids, particularly monounsaturated and flexible polyunsaturated chains, without detectable interactions with conformationally-constrained polyunsaturated species. Fluorescent avocadyne derivatives were efficiently internalized with distinct localization patterns in L4 larvae and embryonic cells.

**Conclusions:** Overall, the lipid homeostasis remodeling of L4 larvae in response to lipotoxic shock was associated with phospholipid increase and remarkable lipid droplets onset, whereas embryos showed accumulation of lipids in enlarged droplets and developmental arrest.
