## Supplementary Information for "Avocado-derived compounds alter lipid homeostasis and lipid droplets profile in *Caenorhabditis elegans*"

### Sheet: Figure_S1_Embryo
Peak ID	CTRL1	CTRL2	CTRL3	TRTD1	TRTD2	TRTD3	Mean_CTRL	SD_CTRL	Mean_TRTD	SD_TRTD	TRTD/CTRL	Relative Error	Absolte error on ratio	T Test
MUFA1C-H	7995332	7045562	7717820	13826992	13669213	13463923	7586238	488366	13653376	182052	1.79976	0.0657416	0.118319	0.000354428	***
PC1C-H	8086865	8168361	9158472	20141168	22054458	19894556	8.47123e+06	596560	2.06967e+07	1.18228e+06	2.44318	0.0906773	0.221541	0.000288617	***
PL1C-H	1801921	1988323	1908816	3893698	2892602	3238320	1.89969e+06	93535.7	3341540	508467	1.759	0.159933	0.281322	0.0176701	*
PUFA1C-H	6011048	5161141	6907414	10596048	11539278	10945883	6.02653e+06	873239	1.10271e+07	476827	1.82975	0.151214	0.276684	0.0014123	**
TG1C-H	7831398	4507460	5334620	12649568	10894176	12957763	5.89116e+06	1.73045e+06	12167169	1.11316e+06	2.06533	0.307654	0.635406	0.00473734	**
CH2OFAC-H	35225596	22482510	26590246	58205016	41244668	42203212	2.80995e+07	6.50422e+06	47217632	9.52742e+06	1.68038	0.307071	0.515995	0.0263525	*
PUFA2C-H	7408434	6904584	8658023	14833816	11634487	12433614	7.65701e+06	902763	1.29673e+07	1.6651e+06	1.69352	0.174324	0.295221	0.00782793	**
TG2C-H	9704303	6270525	7391074	16048718	12916476	15132687	7788634	1.75107e+06	1.46993e+07	1.61047e+06	1.88727	0.250099	0.472005	0.00373111	**
TG2C-H	9944682	6076207	7249838	16768532	13060374	15946457	7756909	1.98346e+06	1.52585e+07	1.94746e+06	1.96708	0.285786	0.562164	0.0047479	**
omega-3	4202226	1935238	2524715	6686789	2998829	3198703
Embryo
	expt No	CT1	expt No	CT2	expt No	CT3	expt no	TRTD1	expt no	TRTD2	expt No	TRTD3
DHSA	562	5525214	572	4998131	652	5579910	332	8778919	352	6879910	612	7629021
								RATIO 1		RATIO 2		RATIO 3
							MULTIPLY BY	0.629373		0.726482		0.731406
	CTRL1	CTRL2	CTRL3	TRTD1	TRTD2	TRTD3	Mean_CTRL	SD_CTRL	Mean_TRTD	SD_TRTD	TRTD/CTRL	Relative Error	Absolte error on ratio	T Test
MUFA1C-H	7995332	7045562	7717820	8.70233e+06	9.93044e+06	9.84759e+06	7586238	488366	9.49345e+06	686381	1.2514	0.0968066	0.121144	0.00861324	**
PC1C-H	8086865	8168361	9158472	1.26763e+07	1.60222e+07	1.4551e+07	8.47123e+06	596560	1.44165e+07	1.67698e+06	1.70182	0.13598	0.231413	0.00221769	**
PL1C-H	1801921	1988323	1908816	2.45059e+06	2.10142e+06	2.36853e+06	1.89969e+06	93535.7	2.30685e+06	182571	1.21433	0.0932094	0.113187	0.0131734	*
PUFA1C-H	6011048	5161141	6907414	6.66887e+06	8.38308e+06	8.00588e+06	6.02653e+06	873239	7.68594e+06	900779	1.27535	0.186363	0.237678	0.041884	*
TG1C-H	7831398	4507460	5334620	7.9613e+06	7.91442e+06	9.47738e+06	5.89116e+06	1.73045e+06	8.45103e+06	889153	1.43453	0.31201	0.447588	0.0424401	*
CH2OFAC-H	35225596	22482510	26590246	3.66327e+07	2.99635e+07	3.08677e+07	2.80995e+07	6.50422e+06	3.24879e+07	3.61778e+06	1.15618	0.256865	0.296981	0.182429	ns
PUFA2C-H	7408434	6904584	8658023	9.336e+06	8.45225e+06	9.09402e+06	7.65701e+06	902763	8.96076e+06	456701	1.17027	0.128445	0.150315	0.0447056	*
TG2C-H	9704303	6270525	7391074	1.01006e+07	9.38359e+06	1.10681e+07	7788634	1.75107e+06	1.01841e+07	845371	1.30756	0.239659	0.313368	0.0498897	*
TG2C-H	9944682	6076207	7249838	1.05537e+07	9.48813e+06	1.16633e+07	7756909	1.98346e+06	1.05684e+07	1.08768e+06	1.36245	0.275637	0.375541	0.0488439	*
omega-3	4202226	1935238	2524715	4.20848e+06	2.1786e+06	2.33955e+06

### Sheet: Figure_1E_L4
	CT1	CT2	CT3	TRTD1	TRTD2	TRTD3	Mean_CTRL	SD_CTRL	Mean_TRTD	SD_TRTD	TRTD/CTRL	Relative Error	Absolte error on ratio	T Test
MUFA1C-H	1794540	3170010	3589825	4332570	3619225	5481799	2.85146e+06	939079	4.47786e+06	939749	1.57038	0.390517	0.613259	0.0506483	ns
PC1C-H	3124863	2979940	3046359	8205762	7766794	7544126	3.05039e+06	72545.4	7838894	336659	2.5698	0.0490925	0.126158	0.00054078	***
PL1C-H	700326	338112	147474	917679	887917	1174305	395304	280828	993300	157459	2.51275	0.727882	1.82899	0.0227887	*
PUFA1C-H	3338830	2981722	694910	3583558	3148203	3735955	2.33849e+06	1.43454e+06	3.48924e+06	305017	1.49209	0.619643	0.924564	0.148806	ns
TG1C-H	1514397	1792085	1894942	2457825	2083377	2131559	1733808	196852	2.22425e+06	203708	1.28287	0.145872	0.187135	0.0200262	*
CH2OFAC-H	10924603	13143395	6473809	9174498	14828874	11981370	1.01806e+07	3.39647e+06	11994914	2.82721e+06	1.17821	0.408483	0.48128	0.258751	ns
PUFA2C-H	4181502	4323697	4201011	4832570	5045748	4920898	4.2354e+06	77084.2	4933072	107109	1.16472	0.0283314	0.0329983	0.000612446	***
TG2C-H	1593349	1526396	1606865	2061081	1977186	1994210	1.57554e+06	43090.3	2.01083e+06	44347	1.27628	0.0351338	0.0448406	0.00013047	***
TG2C-H	1352409	1284897	1316253	1641221	1692661	1702436	1317853	33784.4	1.67877e+06	32885.9	1.27387	0.0322636	0.0410996	9.39055e-05	***
omega-3	1089276	1252632	256260	1032174	770342	1048167
L4
	expt No	CT1	expt No	CT2	expt No	CT3	expt no	TRTD1	expt no	TRTD2	expt No	TRTD3
DHSA	351	3091558	511	2452017	541	2101239	331	2877408	501	1772406	531	2251619
								RATIO 1		RATIO 2		RATIO 3
							MULTIPLY BY	1.07442		1.38344		0.933213
	CT1	CT2	CT3	TRTD1	TRTD2	TRTD3	Mean_CTRL	SD_CTRL	Mean_TRTD	SD_TRTD	TRTD/CTRL	Relative Error	Absolte error on ratio	T Test
MUFA1C-H	1794540	3170010	3589825	4.65502e+06	5.00698e+06	5.11568e+06	2.85146e+06	939079	4.92589e+06	240798	1.7275	0.332941	0.575156	0.0103612	*
PC1C-H	3124863	2979940	3046359	8.81647e+06	1.07449e+07	7.04027e+06	3.05039e+06	72545.4	8.86721e+06	1.85283e+06	2.90691	0.210302	0.61133	0.00278351	**
PL1C-H	700326	338112	147474	985977	1.22838e+06	1.09588e+06	395304	280828	1.10341e+06	121377	2.7913	0.718877	2.0066	0.00800539	**
PUFA1C-H	3338830	2981722	694910	3.85026e+06	4.35535e+06	3.48644e+06	2.33849e+06	1.43454e+06	3.89735e+06	436364	1.66661	0.62358	1.03927	0.0730598	ns
TG1C-H	1514397	1792085	1894942	2.64075e+06	2.88223e+06	1.9892e+06	1733808	196852	2.50406e+06	461940	1.44425	0.216616	0.312848	0.0282871	*
CH2OFAC-H	10924603	13143395	6473809	9.85731e+06	2.05149e+07	1.11812e+07	1.01806e+07	3.39647e+06	1.38511e+07	5.80881e+06	1.36054	0.535891	0.7291	0.199128	ns
PUFA2C-H	4181502	4323697	4201011	5.19223e+06	6.98049e+06	4.59224e+06	4.2354e+06	77084.2	5.58832e+06	1.24241e+06	1.31943	0.223067	0.294322	0.0664496	ns
TG2C-H	1593349	1526396	1606865	2.21448e+06	2.73532e+06	1.86102e+06	1.57554e+06	43090.3	2.27027e+06	439811	1.44095	0.195647	0.281918	0.0264128	*
TG2C-H	1352409	1284897	1316253	1.76337e+06	2.34169e+06	1.58873e+06	1317853	33784.4	1.89793e+06	394104	1.44017	0.209226	0.30132	0.0319877	*
omega-3	1089276	1252632	256260	1.10899e+06	1.06572e+06	978163

### Sheet: Figure_2D
				Abs	Fluorescence
			300	0.001
			305	0.008
			310	0.016
			315	0.026
			320	0.038
			325	0.05
			330	0.061
			335	0.07
			340	0.077
			345	0.08
			350	0.081
			355	0.078
			360	0.072
			365	0.064
			370	0.052
			375	0.038
			380	0.027
			385	0.02	-1461
			390	0.013	-1099
			395	0.009	-1218
			400	0.008	-1026
			405	0.007	-750
			410	0.007	-349
			415	0.007	-84
			420	0.007	542
			425	0.007	909
			430	0.008	1537
			435	0.007	2576
			440	0.008	3426
			445	0.008	4863
			450	0.008	6436
			455	0.008	8126
			460	0.007	9423
			465	0.007	10598
			470	0.006	11160
			475	0.005	11517
			480	0.005	11308
			485	0.006	10808
			490	0.004	10280
			495	0.005	9526
			500	0.004	8355
			505	0.004	7127
			510	0.004	6412
			515	0.004	5627
			520	0.004	4784
			525	0.003	4142
			530	0.005	3389
			535	0.005	2922
			540	0.005	2542
			545	0.005	2104
			550	0.005	1841
			555	0.004	1537
			560	0.004	1368
			565	0.004	1121
			570	0.003	849
			575	0.002	770
			580	0.002	719
			585	0.002	564
			590	0.002	509
			595	0.002	365
			600	0.001	346
			605	0.002	315
			610	0.002	265
			615	0.002	327
			620	0.002	142
			625	0.003	155
			630	0.003	132
			635	0.004	204
			640	0.003	34
			645	0.003	-70
			650	0.004	88
			655	0.003	142
			660	0.004	53
			665	0.003	-48
			670	0.003	65
			675	0.002	-49
			680	0.003	165
			685	0.002	-185
			690	0.002	0
			695	0.002	-392
			700	0.002	-946

### Sheet: Figure_4
Concentration	Conjugated			Unconjugated
0	100	100	100	86.6667	100	100
1.25	92.8571	100	92.5	100	106.216	91.4894
2.5	96.4286	95.2941	75	86.6667	105.405	91.4894
5	96.4286	86.4706	79.1667	86.6667	75.6757	91.4894
10	67.8571	91.1765	81.6667	53.3333	61.0811	31.9149
25	0	0	37.5	0	35.1351	0
50	0	0	0	0	0	0
100	0	0	0	0	0	0
